# Whole genome sequencing provides evidence of two biologically and clinically distinct entities of asymptomatic monoclonal gammopathies: progressive versus stable myeloma precursor condition

**DOI:** 10.1101/2020.11.06.372011

**Authors:** Bénedith Oben, Guy Froyen, Kylee H. Maclachlan, Daniel Leongamornlert, Federico Abascal, Binbin Zheng-Lin, Venkata Yellapantula, Andriy Derkach, Ellen Geerdens, Benjamin T. Diamond, Ingrid Arijs, Brigitte Maes, Kimberly Vanhees, Malin Hultcrantz, Elisabet E. Manasanch, Dickran Kazandjian, Ahmet Dogan, Yanming Zhang, Aneta Mikulasova, Brian Walker, Gareth Morgan, Peter J. Campbell, Ola Landgren, Jean-Luc Rummens, Niccolò Bolli, Francesco Maura

## Abstract

Multiple myeloma (MM) is consistently preceded by precursor conditions recognized clinically as monoclonal gammopathy of undetermined significance (MGUS) or smoldering myeloma (SMM). We interrogate, for the first time, the whole genome sequence (WGS) profile of 18 MGUS and compare them with those from 14 SMMs and 80 MMs. We show that cases with a non-progressing, clinically stable myeloma precursor condition (n=15) are characterized by later initiation in the patient’s life and by the absence of myeloma defining genomic events including: chromothripsis, templated insertions, mutations in driver genes, aneuploidy, and canonical APOBEC mutational activity. This data provides evidence that WGS can be used to recognize two biologically and clinically distinct myeloma precursor entities that are either progressive or stable.
