## Supplemental Table 1 for "Whole genome sequencing provides evidence of two biologically and clinically distinct entities of asymptomatic monoclonal gammopathies: progressive versus stable myeloma precursor condition"

### Sheet: all_coverage
Supplementary Table 1. Summary of the clinical and sequencing features of all samples included in this study
Patients	Samples	Age (years)	Gender	Stage	Heavy Chain Ig	Light Chain	IGH-translocations	Hyperdiploid	WGS	Purity	Coverage
IID_H130588	IID_H130588	57	Male	MM	IgG	Kappa		yes	standard	0.86	50.39
IID_H135225	IID_H135225	47	Male	MM	IgG	kappa			standard	0.98	76.22
IID_H135336	IID_H135336	50	Male	SMM - progressed	IgG	Lambda		yes	standard	0.36	76.54
IID_H196059	IID_H196059	67	Male	MGUS - stable	IgG	Biclonal kappa/IgG lambda		yes	standard	0.27	49.19
IID_H196061	IID_H196061	52	Male	MGUS - stable	IgA	kappa	t(11;14)		standard	0.29	51.73
IID_H196062	IID_H196062	58	Male	SMM - stable	IgG	Lambda	t(6;14)		standard	0.31	47.57
IID_H196063	IID_H196063	61	Male	MGUS - stable	IgG	Lambda		yes	standard	0.5	47.85
IID_H196064	IID_H196064	65	Male	MGUS - progressed	IgG	Lambda			standard	0.86	51.46
MMRC006BBM	MMRC006BBM	37	Male	MM	NA	Kappa	t(14;20)	yes	standard	0.957369	33.89
MMRC00GABM	MMRC00GABM	59	Male	MM	IgG	Lambda		yes	standard	0.92644	32.52
MMRC00GIBM	MMRC00GIBM	71	Female	MM	IgG	Lambda	t(11;14)	no	standard	0.8	33.54
MMRC01LGBM	MMRC01LGBM	71	Male	MM	IgG	Lambda		no	standard	0.98	30.81
MMRC01Q1BM	MMRC01Q1BM	66	Male	MM	IgG	Lambda	t(4;14)	yes	standard	0.92247	26.47
MMRC01YHBM	MMRC01YHBM	59	Female	MM	IgA	Kappa		yes	standard	0.948371	34.01
MMRC023ZBM	MMRC023ZBM	49	Male	MM	IgG	Kappa		yes	standard	0.955	36.33
MMRC0244BM	MMRC0244BM	65	Female	MM	IgG	Kappa		yes	standard	0.8364	33.24
MMRC02G7BM	MMRC02G7BM	45	Male	MM	IgA	NA	t(4;14)	no	standard	0.90052	32.04
MMRC02GIBM	MMRC02GIBM	58	Male	MM	IgA	Lambda		yes	standard	0.94767	31.76
PD26400	PD26400a	69	Male	SMM - progressed	IgG	Kappa		yes	standard	0.94	38.74
	PD26400c	72	Male	MM	IgG	Kappa		yes	standard	1	38.54
PD26401	PD26401a	74	Male	SMM - progressed	IgG	Kappa			standard	0.76	45.54
	PD26401c	74	Male	MM	IgG	Kappa			standard	0.9	43.16
PD26402	PD26402a	55	Female	SMM - progressed	IgG	Kappa	t(11;14)		standard	0.45	43.41
	PD26402c	57	Female	MM	IgG	Kappa	t(11;14)		standard	0.43	41.07
PD26403	PD26403a	57	Female	SMM - progressed	IgG	Kappa		yes	standard	0.8	39.32
	PD26403c	57	Female	MM	IgG	Kappa		yes	standard	0.93	40.07
	PD26403d	59	Female	MM	IgG	Kappa		yes	standard	0.96	39.08
PD26404	PD26404a	64	Male	SMM - progressed	IgG	Kappa		yes	standard	0.79	41.2
	PD26404c	65	Male	MM	IgA	Kappa		yes	standard	0.9	36.13
PD26405	PD26405a	64	Female	SMM - progressed	IgA	Kappa	t(4;14)		standard	0.89	42.66
	PD26405c	64	Female	MM	IgA	Kappa	t(4;14)		standard	0.88	41.13
PD26406	PD26406a	61	Male	SMM - progressed	IgG	Kappa	t(4;14)		standard	0.87	35.27
	PD26406c	63	Male	MM	IgG	Kappa	t(4;14)		standard	0.92	39.37
PD26407	PD26407a	49	Male	SMM - progressed	IgG	Kappa		yes	standard	0.63	36.09
	PD26407c	49	Male	MM	IgG	Kappa		yes	standard	0.69	43.83
PD26408	PD26408a	53	Male	SMM - progressed	IgG	Kappa		yes	standard	0.36	47.87
	PD26408c	53	Male	MM	IgG	Kappa		yes	standard	0.8	46.73
PD26409	PD26409a	64	Female	SMM - progressed	IgG	Kappa		yes	standard	0.8	41.47
	PD26409c	65	Female	MM	IgG	Kappa		yes	standard	0.88	45.16
PD26410	PD26410d	66	Male	MM	IgG	Lambda		yes	standard	0.95	37.7
PD26411	PD26411a	65	Male	MM	IgA	Lambda		yes	standard	0.56	39.27
	PD26411c	64	Male	MM	IgA	Lambda		yes	standard	0.36	36.37
	PD26411d	64	Male	MM	IgA	Lambda		yes	standard	0.3	34.91
PD26412	PD26412a	50	Male	MM	IgG	Kappa		yes	standard	0.35	34.4
	PD26412c	54	Male	MM	IgG	Kappa		yes	standard	0.85	36.92
	PD26412d	54	Male	MM	IgG	Kappa		yes	standard	0.73	36.13
PD26414	PD26414a	54	Female	MM	IgA	Kappa	t(4;14)	yes	standard	0.46	35.19
	PD26414b	54	Female	MM	IgA	Kappa	t(4;14)	yes	standard	0.9	36.1
	PD26414e	58	Female	MM	IgA	Kappa	t(4;14)	yes	standard	0.66	31.4
	PD26414f	58	Female	MM	IgA	Kappa	t(4;14)	yes	standard	0.76	34.2
	PD26414g	58	Female	MM	IgA	Kappa	t(4;14)	yes	standard	0.9	31.7
PD26415	PD26415c	55	Male	MM	IgG	Kappa		yes	standard	0.27	38.41
	PD26415g	62	Male	MM	IgG	Kappa		yes	standard	0.76	39.39
PD26416	PD26416d	52	Female	MM	IgG	Kappa		yes	standard	0.42	36.13
	PD26416e	53	Female	MM	IgG	Kappa		yes	standard	0.92	36.71
PD26418	PD26418a	71	Male	MM	IgA	Kappa	t(11;14)		standard	0.95	40.35
	PD26418c	71	Male	MM	IgA	Kappa	t(11;14)		standard	0.99	35.64
	PD26418d	72	Male	MM	IgA	Kappa	t(11;14)		standard	0.96	42.96
	PD26418e	72	Male	MM	IgA	Kappa	t(11;14)		standard	0.81	34.5
PD26419	PD26419a	65	Female	MM	LC	Kappa	t(8q24;14)		standard	0.31	36.32
	PD26419c	67	Female	MM	LC	Kappa	t(8q24;14)		standard	0.3	36.36
	PD26419d	67	Female	MM	LC	Kappa	t(8q24;14)		standard	0.77	37.75
PD26420	PD26420a	56	Male	MM	IgM	Kappa	t(11;14)		standard	0.96	40.69
	PD26420c	56	Male	MM	IgM	Kappa	t(11;14)		standard	0.93	37.75
PD26422	PD26422d	70	Male	MM	IgA	Kappa	t(11;14)		standard	0.9	37.68
	PD26422e	70	Male	MM	IgA	Kappa	t(11;14)		standard	0.98	37.34
	PD26422f	70	Male	MM	IgA	Kappa	t(11;14)		standard	0.82	38.2
PD26423	PD26423e	54	Male	MM	IgG	Kappa		yes	standard	0.83	33.94
	PD26423g	58	Male	MM	IgG	Kappa		yes	standard	0.7	35.11
	PD26423h	58	Male	MM	IgG	Kappa		yes	standard	0.3	37.93
PD26424	PD26424a	63	Male	SMM - progressed	IgG	Kappa		yes	standard	0.65	37.32
	PD26424c	64	Male	MM	IgG	Kappa		yes	standard	0.5	35.86
PD26425	PD26425e	63	Male	MM	IgA	Kappa	t(11;14)		standard	0.8	36.54
	PD26425f	64	Male	MM	IgA	Kappa	t(11;14)		standard	0.7	37.84
PD26426	PD26426e	77	Male	MM	IgG	Kappa	HRD	yes	standard	0.97	33.51
PD26427	PD26427a	51	Female	MM	LC	Lambda	t(11;14)		standard	0.45	34.52
	PD26427c	52	Female	MM	LC	Lambda	t(11;14)		standard	0.31	35.72
PD26428	PD26428a	41	Male	MM	IgG	Kappa	t(11;14)		standard	0.45	29.64
	PD26428c	42	Male	MM	IgG	Kappa	t(11;14)		standard	0.3	37.68
PD26429	PD26429a	64	Female	MM	IgG	Kappa		yes	standard	0.86	32.91
PD26432	PD26432c	61	Male	MM	IgA	Lambda		yes	standard	0.45	34.35
	PD26432e	68	Male	MM	IgA	Lambda		yes	standard	0.8	31.56
PD26434	PD26434c	58	Male	MM	IgG	Kappa	t(11;14)		standard	0.3	34.47
PD26435	PD26435c	65	Male	MM	IgA	Kappa		yes	standard	0.5	38.05
	PD26435e	67	Male	MM	IgA	Kappa		yes	standard	0.82	37.38
PD47561	PD47561a	48	Male	MGUS - stable	IgG K	Kappa		yes	low input	0.579745	53.5354
PD47563	PD47563a	70	Male	MGUS - stable	IgG L	Lambda	t(11;14)		low input	0.995	97.1847
	PD47563c	72	Male	MGUS - stable	IgG L	Lambda	t(11;14)		low input	0.176337	61.5701
PD47567	PD47567a	59	Female	MGUS - progressed	IgG K	Kappa			low input	0.9441	78.1161
PD47570	PD47570a	50	Male	MGUS - progressed	IgG K	Kappa			low input	0.895999	82.6195
PD47572	PD47572a	65	Female	MGUS - progressed	IgG K	Kappa			low input	0.86391	97.8152
PD47573	PD47573a	78	Male	MGUS - stable	IgG K	Kappa	t(11;14)		low input	0.95	77.3465
PD47574	PD47574a	77	Female	MGUS - stable	IgG K	Kappa	t(14;20)		low input	0.76986	58.6903
PD47575	PD47575a	56	Female	MGUS - stable	IgG K	Kappa	t(11;14)		low input	0.73073	55.927
PD47576	PD47576a	56	Female	MGUS - stable	IgA	Lambda			low input	0.91356	94.828
PD47577	PD47577a	67	Male	MGUS - stable	IgG K	Kappa		yes	low input	0.699272	84.745
PD47578	PD47578a	79	Male	MGUS - stable	IgG L	Lambda	t(11;14)		low input	0.5	80.9039
PD47579	PD47579a	80	Male	MGUS - stable	IgG L	Lambda		yes	low input	0.48265	78.67
PD47580	PD47580a	85	Female	SMM - progressed	LC	Lambda	t(11;14)		low input	0.93372	71.6831
	PD47580c	86	Female	MM	LC	Lambda	t(11;14)		low input	0.95	74.5594
PD47581	PD47581a	85	Female	MGUS - stable	IgG K	Kappa			low input	0.85362	41.1813
PD47582	PD47582a	77	Female	MGUS - stable	IgG K	Kappa	t(14;20)		low input	0.71424	56.7756
V0D56U	V0D56U	56	Male	MM	IgA	Kappa	t(4;14)		standard	0.8104	34.77
V0D56Z	V0D56Z	60	Female	MM	IgG	Kappa		yes	standard	0.97	29.93
V0D577	V0D577	61	Male	MM	IgA	Lambda			standard	0.93024	59.44
V0D57C	V0D57C	69	Male	MM	IgG	Kappa	t(11;14)		standard	1	33.32
V0D57H	V0D57H	56	Male	MM	IgA	Kappa	t(11;14)		standard	0.92344	31.92
V0D57M	V0D57M	52	Male	MM	NA	Kappa		yes	standard	0.91776	32.6
V0D583	V0D583	72	Male	MM	IgA	Kappa	t(11;14)		standard	0.91485	39.1
V0D58G	V0D58G	63	Male	MM	IgG	Kappa	t(11;14)		standard	1	47.08
V0D58I	V0D58I	62	Male	MM	NA	Kappa	t(11;14)		standard	0.94176	36.5
V0D58T	V0D58T	56	Female	MM	IgG	Lambda		yes	standard	0.874	38.34
V0D92Z	V0D92Z	NA	Female	MM	IgG	Lambda	t(6;14)	yes	standard	0.71	32.64

### Sheet: Sheet1
Sample ID	Coverage	Sample Type	Age	Sex	Phase	Ig Type	Isotype	Cytogenetic
PD26400a	38.74	tumour	69	M	SMM	IgG	Kappa	HRD*
PD26400b	36.96	normal	-	-	-		-	-
PD26400c	38.54	tumour	72	M	DG	IgG	Kappa	HRD
PD26401a	45.53	tumour	74	M	SMM	IgG	Kappa
PD26401b	36.52	normal	-	-	-		-	-
PD26401c	43.15	tumour	74	M	DG	IgG	Kappa
PD26402a	43.4	tumour	55	F	SMM	IgG	Kappa	t(11;14)
PD26402b	33.75	normal	-	-	-	-	-	-
PD26402c	41.06	tumour	57	F	DG	IgG	Kappa	t(11;14)
PD26403a	39.32	tumour	57	F	SMM	IgG	Kappa	HRD
PD26403b	34.49	normal	-	-	-	-	-	-
PD26403c	40.06	tumour	57	F	DG	IgG	Kappa	HRD
PD26403d	39.07	tumour	59	F	MM 1RR	IgG	Kappa	HRD
PD26404a	41.19	tumour	64	M	SMM	IgG	Kappa	HRD
PD26404b	36.1	normal	-	-	-	-	-	-
PD26404c	36.12	tumour	65	M	DG	IgA	Kappa	HRD
PD26405a	42.65	tumour	64	F	SMM	IgA	Kappa	t(4;14)
PD26405b	35.5	normal	-	-	-	-	-	-
PD26405c	41.13	tumour	64		DG	IgA	Kappa	t(4;14)
PD26406a	35.27	tumour	61	M	SMM	IgG	Kappa	t(4;14)
PD26406b	32.15	normal	-	-	-	-	-	-
PD26406c	39.36	tumour	63	M	DG	IgG	Kappa	t(4;14)
PD26407a	36.09	tumour	49	M	SMM	IgG	Kappa	HRD
PD26407b	34.37	normal	-	-	-	-	-	-
PD26407c	43.82	tumour	49	M	DG	IgG	Kappa	HRD
PD26408a	47.86	tumour	53	M	SMM	IgG	Kappa	HRD
PD26408b	29.16	normal	-	-	-	-	-	-
PD26408c	46.73	tumour	53	M	DG	IgG	Kappa	HRD
PD26409a	41.47	tumour	64	F	MGUS	IgG	Kappa	HRD
PD26409b	34.57	normal	-	-	-	-	-	-
PD26409c	45.15	tumour	65	F	DG	IgG	Kappa	HRD
PD26410b	33.31	normal	-	-	-	-	-	-
PD26410d	37.7	tumour	66	M	RR	IgG	Lambda	HRD
PD26411a	39.26	tumour	65	M	RR	IgA	Lambda	HRD
PD26411b	34.96	normal	-	-	-	-	-	-
PD26411c	36.37	tumour	64	M	RR	IgA	Lambda	HRD
PD26411d	34.9	tumour	64	M	RR	IgA	Lambda	HRD
PD26412a	34.39	tumour	50	M	RR	IgG	Kappa	HRD
PD26412b	30.41	normal	-	-	-	-	-	-
PD26412c	36.92	tumour	54	M	RR	IgG	Kappa	HRD
PD26412d	36.13	tumour	54	M	RR	IgG	Kappa	HRD
PD26414a	35.18	tumour	54	F	RR	IgA	Kappa	t(4;14)
PD26414b	36.09	tumour	-	-	-	-	-	-
PD26414d	36.54	normal	55	F	RR	IgA	Kappa	t(4;14)
PD26414e	31.39	tumour	58	F		IgA	Kappa	t(4;14)
PD26414f	34.19	tumour	58	F	RR	IgA	Kappa	t(4;14)
PD26414g	31.69	tumour	58	F	RR	IgA	Kappa	t(4;14)
PD26415b	35.84	normal	-	-	-	-	-	-
PD26415c	38.41	tumour	55	M	RR	IgG	Kappa	HRD
PD26415g	39.39	tumour	62	M	RR	IgG	Kappa	HRD
PD26416b	35.73	normal	-	-	-	-	-	-
PD26416d	36.12	tumour	52	F	RR	IgG	Kappa	HRD
PD26416e	36.71	tumour	53	F	RR	IgG	Kappa	HRD
PD26418a	40.35	tumour	71	M	RR	IgA	Kappa	t(11;14)
PD26418b	32.84	normal	-	-	-	-	-	-
PD26418c	35.63	tumour	71	M	RR	IgA	Kappa	t(11;14)
PD26418d	42.96	tumour	72	M	RR	IgA	Kappa	t(11;14)
PD26418e	34.5	tumour	72	M	RR	IgA	Kappa	t(11;14)
PD26419a	36.31	tumour	65	F	DG	LC	Kappa	t(8q24.3;14)
PD26419b	37.4	normal	-	-	-	-	-	-
PD26419c	36.35	tumour	67	F	RR	LC	Kappa	t(8q24.3;14)
PD26419d	37.74	tumour	67	F	RR	LC	Kappa	t(8q24.3;14)
PD26420a	40.69	tumour	56	M	RR	IgM	Kappa	t(11;14)
PD26420b	34.24	normal	-	-	-	-	-	-
PD26420c	37.75	tumour	56	M	RR	IgM	Kappa	t(11;14)
PD26422b	35.22	normal	-	-	-	-	-	-
PD26422d	37.67	tumour	70	M	RR	IgA	Kappa	t(11;14)
PD26422e	37.33	tumour	70	M	RR	IgA	Kappa	t(11;14)
PD26422f	38.19	tumour	70	M	RR	IgA	Kappa	t(11;14)
PD26423b	37.57	normal	-	-	-	-	-	-
PD26423e	33.93	tumour	54	M	RR	IgG	Kappa	HRD
PD26423g	35.1	tumour	58	M	RR	IgG	Kappa	HRD
PD26423h	37.92	tumour	58	M	RR	IgG	Kappa	HRD
PD26424a	37.32	tumour	63	M	SMM	IgG	Kappa	HRD
PD26424b	36.12	normal	-	-	-	-	-	-
PD26424c	35.85	tumour	64	M	RR	IgG	Kappa	HRD
PD26425b	32.63	normal	-	-	-	-	-	-
PD26425e	36.54	tumour	63	M	RR	IgA	Kappa	t(11;14)
PD26425f	37.84	tumour	64	M	RR	IgA	Kappa	t(11;14)
PD26426b	33.18	normal	-	-	-	-	-	-
PD26426e	33.5	tumour	77	M	RR	IgG	Kappa	HRD
PD26427a	34.52	tumour	51	F	DG	LC	Lambda	t(11;14)
PD26427b	34.07	normal	-	-	-	-	-	-
PD26427c	35.71	tumour	52	F	RR	LC	Lambda	t(11;14)
PD26428a	29.63	tumour	41	M	DG	IgG	Kappa	t(11;14)
PD26428b	37.27	normal	-	-	-	-	-	-
PD26428c	37.67	tumour	42	M	RR	IgG	Kappa	t(11;14)
PD26429a	32.9	tumour	64	F	DG	IgG	Kappa	HRD
PD26429b	35.76	normal	-	-	-	-	-	-
PD26432b	36.71	normal	-	-	-	-	-	-
PD26432c	34.35	tumour	61	M	RR	IgA	Lambda	HRD
PD26432e	31.55	tumour	68	M	RR	IgA	Lambda	HRD
PD26434b	36.7	normal	-	-	-	-	-	-
PD26434c	34.46	tumour	58	M	DG	IgG	Kappa	t(11;14)
PD26435b	35.53	normal	-	-	-	-	-	-
PD26435c	38.05	tumour	65	M	RR	IgA	Kappa	HRD
PD26435e	37.38	tumour	67	M	RR	IgA	Kappa	HRD
